# APOBEC mutagenesis inhibits breast cancer growth through induction of a T cell-mediated antitumor immune response

**DOI:** 10.1101/2021.02.13.431068

**Authors:** Ashley V. DiMarco, Xiaodi Qin, Sarah Van Alsten, Brock McKinney, Nina Marie G. Garcia, Jeremy Force, Brent A. Hanks, Melissa A. Troester, Kouros Owzar, Jichun Xie, James V. Alvarez

**Affiliations:** Department of Pharmacology and Cancer Biology, Duke University School of Medicine; Department of Biostatistics and Bioinformatics, Duke University School of Medicine; Department of Epidemiology, Gillings School of Global Public Health, University of North Carolina at Chapel Hill; Division of Medical Oncology, Department of Medicine, Duke Cancer Institute

**Keywords:** APOBEC, mutational signatures, APOBEC3B, breast cancer, immunotherapy, checkpoint blockade

## Abstract

The APOBEC family of cytidine deaminases is one of the most common endogenous sources of mutations in human cancer. Genomic studies of tumors have found that APOBEC mutational signatures are particularly enriched in the HER2 subtype of breast cancer and have been associated with immunotherapy response in diverse cancer types. However, the direct consequences of APOBEC mutagenesis on the tumor immune microenvironment have not been thoroughly investigated. To address this, we developed syngeneic murine mammary tumor models with inducible expression of APOBEC3B. We found that APOBEC activity induces an antitumor adaptive immune response and CD4^+^ T cell-mediated tumor growth inhibition. While polyclonal APOBEC tumors had a moderate growth defect, clonal APOBEC tumors were almost completely rejected by the immune system, suggesting that APOBEC-mediated genetic heterogeneity limits the antitumor adaptive immune response. Consistent with the observed immune infiltration in APOBEC tumors, APOBEC activity sensitized HER2-driven breast tumors to checkpoint inhibition. In human breast cancers, the relationship between APOBEC mutagenesis and immunogenicity varied by breast cancer subtype and the frequency of subclonal mutations. This work provides a mechanistic basis for the sensitivity of APOBEC tumors to checkpoint inhibitors and suggests a rationale for using APOBEC mutational signatures as a biomarker predicting immunotherapy response in HER2-positive breast cancers.

**SIGNIFICANCE:** APOBEC mutational signatures are observed in many cancers, yet the consequences of these mutations on the tumor immune microenvironment are not well understood. Using a novel mouse model, we show that APOBEC activity sensitizes HER2-driven mammary tumors to checkpoint inhibition and could inform immunotherapy treatment strategies for HER2-positive breast cancer patients.
