## Supplemental Table 1 for "APOBEC mutagenesis inhibits breast cancer growth through induction of a T cell-mediated antitumor immune response"

### Sheet: Gene lists
aDC	B.cells	B7.H4	CD8.T.cells	CTLA4	Cytotoxic.cells	DC	Eosinophils	iDC	IFN	LAG3	Macrophages	Mast.cells	MHCII	Neutrophils	NK.CD56bright.cells	NK.CD56dim.cells	NK.cells	OX40	OX40L	PD1	pDC	PDL1	PDL2	T.cells	T.helper.cells	Tcm	Tem	TFH	Tgd	Th1.cells	Th17.cells	Th2.cells	TIM.3	TReg
CCL1	ABCB4	VTCN1	ABT1	CTLA4	APBA2	CCL13	ABHD2	ABCG2	CXCL10	LAG3	APOE	ABCC4	CD74	ALPL	BG255923	EDG8	ADARB1	OX40	TNFSF4	PDCD1	IL3RA	CD274	PDCD1LG2	BCL11B	ANP32B	AQP3	AKT3	B3GAT1	C1orf61	APBB2	IL17A	ADCY1	HAVCR2	FOXP3
EBI3	BACH2		AES		APOL3	CCL17	ACACB	BLVRB	CXCL9		ATG7	ADCYAP1	CIITA	BST1	DUSP4	FLJ20699	AF107846							CD2	ASF1A	ATF7IP	C7orf54	BLR1	CD160	APOD	IL17RA	AHI1
INDO	BCL11A		APBA2		CTSW	CCL22	C9orf156	CARD9	IFI27		BCAT1	CALB2	CTSH	CD93	FOXJ1	GTF3C1	AL080130							CD28	ATF2	ATM	CCR2	C18orf1	FEZ1	ATP9A	RORC	AI582773
LAMP3	BLK		ARHGAP8		DUSP2	CD209	CAT	CD1A	IFIT1		CCL7	CEACAM8	HLA-DMA	CEACAM3	MADD	GZMB	ALDH1B1							CD3D	BATF	CASP8	DDX17	CDK5R1	TARP	BST2		ANK1
OAS3	BLNK		C12orf47		GNLY	HSD11B1	CCR3	CD1B	IFIT2		CD163	CMA1	HLA-DMB	CREB5	MPPED1	IL21R	ARL6IP2							CD3E	C13orf34	CDC14A	EWSR1	CHGB	TRD	BTG3		BIRC5
	CCR9		C19orf6		GZMA	NPR1	CLC	CD1C	IFIT3		CD68	CPA3	HLA-DPA1	CRISPLD2	MUC3B	KIR2DL3	BCL2							CD3G	CD28	CEP68	FLI1	CHI3L2	TRGV9	CCL4		CDC25C
	CD19		C4orf15		GZMH	PPFIBP2	CYSLTR2	CD1E	MX1		CD84	CTSG	HLA-DPB1	CSF3R	NIBP	KIR2DS1	CDC5L							CD6	DDX50	CG030	GDPD5	CXCL13		CD38		CDC7
	CD72		CAMLG		KLRB1		EMR1	CH25H	MX2		CHI3L1	ELA2	HLA-DPB2	CYP4F3	PLA2G6	KIR2DS2	FGF18							CD96	FAM111A	CLUAP1	LTK	HEY1		CD70		CENPF
	COCH		CD8A		KLRD1		EPN2	CLEC10A	OAS1		CHIT1	GATA2	HLA-DQA1	DYSF	RRAD	KIR2DS5	FUT5							GIMAP5	FRYL	CREBZF	MEFV	HIST1H4K		CMAH		CXCR6
	CR2		CD8B		KLRF1		GALC	CSF1R	OAS2		CLEC5A	HDC	HLA-DRB1	FCAR	42619	KIR3DL1	FZR1							ITM2A	FUSIP1	CYLD	NFATC4	ICA1		CSF2		DHFR
	DTNB		CDKN2AIP		KLRK1		GPR44	CTNS	STAT1		COL8A2	HPGD	HLA-DRB5	FCGR3B	XCL1	KIR3DL2	GAGE2							LCK	GOLGA8A	CYorf15B	PRKY	KCNK5		CTLA4		EVI5
	FAM30A		DNAJB1		NKG7		HES1	F13A1	STAT4		COLEC12	KIT	HLA-DRB6	FLJ11151		KIR3DL3	IGFBP5							NCALD	ICOS	DOCK9	TBC1D5	KIAA1324		DGKI		GATA3
	FCRL2		FLT3LG		RORA		HIST1H1C	FABP4	TBX21		CTSK	LOC339524	NCOA1	FPR1		KIR3DS1	LDB3							PRKCQ	ITM2A	FOXP1	TBCD	MAF		DOK5		GSTA4
	GLDC		GADD45A		RUNX3		HRH4	FZD2			CXCL5	LOH11CR2A		FPRL1		SPON2	LOC643313							SH2D1A	LRBA	FYB	TRA	MAGEH1		DPP4		HELLS
	GNG7		GZMM		SIGIRR		IGSF2	GSTT1			CYBB	MAOB		G0S2		TMEPAI	LOC730096							SKAP1	NAP1L4	HNRPH1	VIL2	MKL2		DUSP5		IL26
	HLA-DOB		KLF9		WHDC1L1		IL5RA	GUCA1A			DNASE2B	MLPH		HIST1H2BC			MAPRE3							TRA	NUP107	INPP4B		MYO6		EGFL6		LAIR2
	HLA-DQA1		LEPROTL1		ZBTB16		KBTBD11	HS3ST2			EMP1	MPO		HPSE			MCM3AP							TRAC	PHF10	KLF12		MYO7A		GGT1		LIMA1
	IGHA1		LIME1				KCNH2	LMAN2L			FDX1	MS4A2		IL8RA			MRC2							TRAT1	PPP2R5C	LOC202134		PASK		HBEGF		MB
	IGHG1		MYST3				LRP5L	MMP12			FN1	NM_003293		IL8RB			NCR1							TRBC1	RPA1	MAP3K1		PDCD1		IFNG		MICAL2
	IGHM		PF4				MYO15B	MS4A6A			GM2A	NR0B1		KCNJ15			NM_014114								SEC24C	MLL		POMT1		IL12RB2		NEIL3
	IGKC		PPP1R2				RCOR3	NM_021941			GPC4	PGDS		KIAA0329			NM_014274								SLC25A12	NEFL		PTPN13		IL22		PHEX
	IGL		PRF1				RNASE2	NUDT9			KAL1	PPM1H		LILRB2			NM_017616								TRA	NFATC3		PVALB		LRP8		PMCH
	MEF2C		PRR5				RNU2	PPARG			MARCO	PRG2		MGAM			PDLIM4								UBE2L3	PCM1		SH3TC1		LRRN3		PTGIS
	MICAL3		RBM3				RRP12	PREP			ME1	PTGS1		MME			PRX								YME1L1	PCNX		SIRPG		LTA		SLC39A14
	MS4A1		SF1				SIAH1	RAP1GAP			MS4A4A	SCG2		PDE4B			PSMD4									PDXDC2		SLC7A10		SGCB		SMAD2
	OSBPL10		SFRS7				SMPD3	SLC26A6			MSR1	SIGLEC6		S100A12			RP5-886K2.1									PHC3		SMAD1		SYNGR3		SNRPD1
	PNOC		SLC16A7				SYNJ1	SLC7A8			PCOLCE2	SLC18A2		SIGLEC5			SLC30A5									POLR2J2		ST8SIA1		ZBTB32		WDHD1
	QRSL1		TBCC				TGIF1	SYT17			PTGDS	SLC24A3		SLC22A4			SMEK1									PSPC1		STK39
	SCN3A		THUMPD1				THBS1	TACSTD2			RAI14	TAL1		SLC25A37			SPN									REPS1		THADA
	SLC15A2		TMC6				THBS4	TM7SF4			SCARB2	TPSAB1		TNFRSF10C			TBXA2R									RP11-74E24.2		TOX
	SPIB		TSC22D3				TIPARP	VASH1			SCG5	TPSB2		VNN3			TCTN2									RPP38		TSHR
	TCL1A		VAMP2				TKTL1				SGMS1						TINAGL1									SLC7A6		ZNF764
	TNFRSF17		ZEB1								SULT1C2						XCL1									SNRPN
			ZFP36L2														XCL2									ST3GAL1
			ZNF22														ZNF205									STX16
			ZNF609														ZNF528									TIMM8A
			ZNF91														ZNF747									TRAF3IP3
																										TXK
																										USP9Y
