## Supplemental Table 3 for "APOBEC mutagenesis inhibits breast cancer growth through induction of a T cell-mediated antitumor immune response"

### Sheet: Sheet 1
PAM50	sig	rho	pvalue	adjusted_pvalue
Basal-like	MHCII	0.346687	7.08984e-06	0.000104002
Basal-like	PDL1	0.342728	9.15038e-06	0.000104002
Basal-like	Macrophages	-0.340954	1.02474e-05	0.000104002
Basal-like	aDC	0.337153	1.3031e-05	0.000104002
Basal-like	IFN	0.335057	1.48574e-05	0.000104002
Basal-like	Neutrophils	-0.331487	1.85358e-05	0.000108125
Basal-like	TIM-3	0.316743	4.49061e-05	0.000211429
Basal-like	Th1 cells	0.315484	4.83267e-05	0.000211429
Basal-like	CTLA4	0.289607	0.000203632	0.000791901
Basal-like	NK CD56dim cells	0.286759	0.000236623	0.000828179
Basal-like	T helper cells	-0.282713	0.000292099	0.000916861
Basal-like	LAG3	0.280075	0.000334532	0.000916861
Basal-like	T cells	0.279726	0.000340548	0.000916861
Basal-like	PD1	0.264862	0.000712692	0.00178173
Basal-like	Tem	0.262059	0.000815366	0.00190252
Basal-like	NK cells	-0.252203	0.001294	0.00258715
Basal-like	TReg	0.252195	0.00129453	0.00258715
Basal-like	Cytotoxic cells	0.251597	0.00133054	0.00258715
Basal-like	PDL2	0.230274	0.00339624	0.00625624
Basal-like	TFH	0.218985	0.00540083	0.00945145
Basal-like	iDC	-0.216057	0.00606979	0.00998713
Basal-like	B cells	-0.215206	0.00627762	0.00998713
Basal-like	CD8 T cells	0.21043	0.00756573	0.011096
Basal-like	Th17 cells	-0.210284	0.00760871	0.011096
Basal-like	Tcm	0.193572	0.0141844	0.0198581
Basal-like	DC	0.185293	0.0189884	0.0255613
Basal-like	B7-H4	-0.138983	0.0796469	0.103246
Basal-like	Th2 cells	0.12033	0.129609	0.162011
Basal-like	OX40	0.1084	0.172431	0.208106
Basal-like	pDC	0.103793	0.191511	0.22343
Basal-like	OX40L	0.0827069	0.298457	0.336967
Basal-like	Mast cells	0.0535905	0.500921	0.547882
Basal-like	Tgd	0.0229975	0.772845	0.819684
Basal-like	Eosinophils	-0.0184783	0.816599	0.840617
Basal-like	NK CD56bright cells	0.0127476	0.872891	0.872891
HER2-enriched	Tcm	0.298461	0.0097971	0.342899
HER2-enriched	OX40L	0.205782	0.0785873	0.958153
HER2-enriched	TReg	0.20122	0.0855916	0.958153
HER2-enriched	B7-H4	-0.179776	0.125355	0.958153
HER2-enriched	Macrophages	0.16384	0.163058	0.958153
HER2-enriched	TFH	-0.156702	0.182431	0.958153
HER2-enriched	PDL1	0.109963	0.350995	0.958153
HER2-enriched	LAG3	0.102676	0.384016	0.958153
HER2-enriched	iDC	0.0987367	0.402619	0.958153
HER2-enriched	pDC	-0.0965745	0.41305	0.958153
HER2-enriched	Th2 cells	-0.0925462	0.432897	0.958153
HER2-enriched	NK CD56bright cells	0.0912134	0.43958	0.958153
HER2-enriched	Tgd	-0.0800764	0.497641	0.958153
HER2-enriched	Tem	-0.0789805	0.503562	0.958153
HER2-enriched	CTLA4	0.0699465	0.553727	0.958153
HER2-enriched	PDL2	0.0648816	0.582862	0.958153
HER2-enriched	CD8 T cells	-0.0632821	0.592205	0.958153
HER2-enriched	B cells	0.0599351	0.611972	0.958153
HER2-enriched	NK CD56dim cells	0.0524118	0.65741	0.958153
HER2-enriched	aDC	0.0522637	0.658317	0.958153
HER2-enriched	MHCII	0.0500718	0.671809	0.958153
HER2-enriched	Th1 cells	0.0462213	0.69576	0.958153
HER2-enriched	Neutrophils	-0.0420746	0.721889	0.958153
HER2-enriched	Eosinophils	-0.0404159	0.732433	0.958153
HER2-enriched	T helper cells	-0.0369504	0.754619	0.958153
HER2-enriched	NK cells	0.0365061	0.757478	0.958153
HER2-enriched	Cytotoxic cells	-0.036121	0.759959	0.958153
HER2-enriched	Th17 cells	0.0256949	0.827967	0.958153
HER2-enriched	Mast cells	0.0246583	0.834808	0.958153
HER2-enriched	PD1	-0.0177273	0.880834	0.958153
HER2-enriched	IFN	0.0176088	0.881625	0.958153
HER2-enriched	TIM-3	-0.0098485	0.933629	0.958153
HER2-enriched	DC	-0.00851562	0.942595	0.958153
HER2-enriched	OX40	0.00656073	0.955758	0.958153
HER2-enriched	T cells	-0.00620529	0.958153	0.958153
Luminal A	DC	0.19086	3.56863e-05	0.000433246
Luminal A	LAG3	0.187549	4.89148e-05	0.000433246
Luminal A	PDL2	0.185282	6.05122e-05	0.000433246
Luminal A	NK cells	-0.185183	6.10772e-05	0.000433246
Luminal A	Th2 cells	0.183663	7.03415e-05	0.000433246
Luminal A	PD1	0.17872	0.000110467	0.000433246
Luminal A	Th1 cells	0.178057	0.000117254	0.000433246
Luminal A	TReg	0.177985	0.000118016	0.000433246
Luminal A	PDL1	0.177769	0.000120323	0.000433246
Luminal A	Cytotoxic cells	0.176353	0.000136545	0.000433246
Luminal A	T helper cells	-0.176332	0.000136801	0.000433246
Luminal A	CD8 T cells	0.175385	0.000148791	0.000433246
Luminal A	T cells	0.174498	0.00016092	0.000433246
Luminal A	Macrophages	-0.170504	0.000227885	0.000538604
Luminal A	NK CD56dim cells	0.170044	0.000237082	0.000538604
Luminal A	CTLA4	0.169603	0.000246219	0.000538604
Luminal A	Tem	0.167242	0.00030107	0.00061985
Luminal A	Neutrophils	-0.16397	0.000396091	0.000770178
Luminal A	iDC	-0.157344	0.000679622	0.00125194
Luminal A	MHCII	0.155995	0.000756658	0.00132415
Luminal A	aDC	0.154964	0.000820893	0.00132553
Luminal A	IFN	0.154776	0.000833188	0.00132553
Luminal A	Eosinophils	0.149753	0.00123	0.00187174
Luminal A	OX40	0.146407	0.00158403	0.00231004
Luminal A	Mast cells	0.138997	0.00272343	0.0038128
Luminal A	TIM-3	0.137218	0.00309028	0.00416
Luminal A	Tcm	0.129958	0.00509918	0.00661005
Luminal A	B cells	-0.12801	0.00580908	0.00726135
Luminal A	Tgd	0.0997434	0.0318911	0.0384892
Luminal A	OX40L	0.0864215	0.0631663	0.073694
Luminal A	pDC	0.0801845	0.0848025	0.0957448
Luminal A	TFH	0.0663735	0.153898	0.168325
Luminal A	Th17 cells	0.0264811	0.569788	0.60432
Luminal A	NK CD56bright cells	0.00671424	0.885434	0.911476
Luminal A	B7-H4	-0.00346458	0.940734	0.940734
Luminal B	PDL2	0.268583	0.000210032	0.00729616
Luminal B	Th1 cells	0.241758	0.0008862	0.00729616
Luminal B	Neutrophils	-0.241638	0.000891633	0.00729616
Luminal B	T helper cells	-0.23967	0.000984966	0.00729616
Luminal B	PD1	0.238545	0.00104231	0.00729616
Luminal B	NK CD56dim cells	0.231106	0.00150515	0.00878006
Luminal B	TReg	0.222388	0.00228218	0.0114109
Luminal B	aDC	0.210112	0.00399658	0.0128031
Luminal B	CTLA4	0.210043	0.00400885	0.0128031
Luminal B	DC	0.208871	0.0042225	0.0128031
Luminal B	CD8 T cells	0.208531	0.00428643	0.0128031
Luminal B	PDL1	0.207991	0.00438963	0.0128031
Luminal B	LAG3	0.20399	0.00522651	0.0132935
Luminal B	T cells	0.203591	0.00531738	0.0132935
Luminal B	MHCII	0.197355	0.00693337	0.0161779
Luminal B	Cytotoxic cells	0.188666	0.00991089	0.0216801
Luminal B	NK cells	-0.185128	0.0114164	0.0235043
Luminal B	Th2 cells	0.171761	0.0190699	0.0370804
Luminal B	Macrophages	-0.166299	0.0232956	0.042913
Luminal B	Mast cells	0.15995	0.0291994	0.0510989
Luminal B	IFN	0.152368	0.0378795	0.0631324
Luminal B	B cells	-0.145974	0.0468057	0.0740832
Luminal B	B7-H4	0.14476	0.0486832	0.0740832
Luminal B	Tem	0.14295	0.0516007	0.0752511
Luminal B	Th17 cells	0.138523	0.0593531	0.0830944
Luminal B	TFH	0.134578	0.0670462	0.0902545
Luminal B	Tcm	0.132311	0.0718227	0.0931035
Luminal B	TIM-3	0.13097	0.0747759	0.0934698
Luminal B	OX40L	0.115709	0.115785	0.13974
Luminal B	iDC	-0.106439	0.148189	0.172887
Luminal B	Eosinophils	0.0860058	0.243122	0.274492
Luminal B	Tgd	0.0741383	0.314569	0.34406
Luminal B	NK CD56bright cells	-0.0522963	0.478384	0.498328
Luminal B	OX40	0.0516212	0.48409	0.498328
Luminal B	pDC	-0.0156206	0.832408	0.832408
